# Meta-analysis of the human brain transcriptome identifies heterogeneity across human AD coexpression modules robust to sample collection and methodological approach

**DOI:** 10.1101/510420

**Authors:** Benjamin A. Logsdon, Thanneer M. Perumal, Vivek Swarup, Minghui Wang, Cory Funk, Chris Gaiteri, Mariet Allen, Xue Wang, Eric Dammer, Gyan Srivastava, Sumit Mukherjee, Solveig K. Sieberts, Larsson Omberg, Kristen D. Dang, James A. Eddy, Phil Snyder, Yooree Chae, Sandeep Amberkar, Wenbin Wei, Winston Hide, Christoph Preuss, Ayla Ergun, Phillip J Ebert, David C. Airey, Gregory W. Carter, Sara Mostafavi, Lei Yu, Hans-Ulrich Klein, the AMP-AD Consortium, David A. Collier, Todd Golde, Allan Levey, David A. Bennett, Karol Estrada, Michael Decker, Zhandong Liu, Joshua M. Shulman, Bin Zhang, Eric Schadt, Phillip L. De Jager, Nathan D. Price, Nilüfer Ertekin-Taner, Lara M. Mangravite

## Abstract

Alzheimer’s disease (AD) is a complex and heterogenous brain disease that affects multiple inter-related biological processes. This complexity contributes, in part, to existing difficulties in the identification of successful disease-modifying therapeutic strategies. To address this, systems approaches are being used to characterize AD-related disruption in molecular state. To evaluate the consistency across these molecular models, a consensus atlas of the human brain transcriptome was developed through coexpression meta-analysis across the AMP-AD consortium. Consensus analysis was performed across five coexpression methods used to analyze RNA-seq data collected from 2114 samples across 7 brain regions and 3 research studies. From this analysis, five consensus clusters were identified that described the major sources of AD-related alterations in transcriptional state that were consistent across studies, methods, and samples. AD genetic associations, previously studied AD-related biological processes, and AD targets under active investigation were enriched in only three of these five clusters. The remaining two clusters demonstrated strong heterogeneity between males and females in AD-related expression that was consistently observed across studies. AD transcriptional modules identified by systems analysis of individual AMP-AD teams were all represented in one of these five consensus clusters except ROS/MAP-identified Module 109, which was specific for genes that showed the strongest association with changes in AD-related gene expression across consensus clusters. The other two AMP-AD transcriptional analyses reported modules that were enriched in one of the two sex-specific Consensus Clusters. The fifth cluster has not been previously identified and was enriched for genes related to proteostasis. This study provides an atlas to map across biological inquiries of AD with the goal of supporting an expansion in AD target discovery efforts.
