## Supplemental Tables for "Meta-analysis of the human brain transcriptome identifies heterogeneity across human AD coexpression modules robust to sample collection and methodological approach"

### Sheet: Table S3
Module Name	Consensus Cluster	Number of Genes
TCXblue	Consensus Cluster A	1713
IFGyellow	Consensus Cluster A	743
PHGyellow	Consensus Cluster A	910
DLPFCblue	Consensus Cluster B	1751
CBEturquoise	Consensus Cluster B	1977
STGblue	Consensus Cluster B	1171
PHGturquoise	Consensus Cluster B	1195
IFGturquoise	Consensus Cluster B	1456
TCXturquoise	Consensus Cluster B	1131
FPturquoise	Consensus Cluster B	1001
IFGbrown	Consensus Cluster C	4673
STGbrown	Consensus Cluster C	3414
DLPFCyellow	Consensus Cluster C	3019
TCXgreen	Consensus Cluster C	2766
FPyellow	Consensus Cluster C	4426
CBEyellow	Consensus Cluster C	1739
PHGbrown	Consensus Cluster C	2123
DLPFCbrown	Consensus Cluster D	882
STGyellow	Consensus Cluster D	1799
PHGgreen	Consensus Cluster D	1151
CBEbrown	Consensus Cluster D	504
TCXyellow	Consensus Cluster D	2013
IFGblue	Consensus Cluster D	2885
FPblue	Consensus Cluster D	1991
FPbrown	Consensus Cluster E	1289
CBEblue	Consensus Cluster E	4509
DLPFCturquoise	Consensus Cluster E	2489
TCXbrown	Consensus Cluster E	1851
STGturquoise	Consensus Cluster E	2404
PHGblue	Consensus Cluster E	3733

### Sheet: Table S4
Module Name	AMP-AD Gene Set	Module Size	AMP-AD Gene Set Size	Size of Intersection	Adjusted P-value	FET Odds Ratio
DLPFCbrown	MSSM	882	1452	351	1.32288e-244	21.1726
CBEturquoise	MSSM	1977	1452	156	1.24893e-08	1.79967
CBEbrown	MSSM	504	1452	267	1.35283e-221	31.3286
TCXyellow	MSSM	2012	1452	483	1.39009e-239	12.9877
IFGblue	MSSM	2883	1452	444	7.10058e-132	6.3271
STGyellow	MSSM	1799	1452	466	1.37816e-244	13.905
PHGgreen	MSSM	1151	1452	406	5.60063e-265	19.4044
FPblue	MSSM	1991	1452	392	4.7819e-150	7.9909
DLPFCbrown	Mayo_simple	882	1321	380	4.38049e-238	17.1878
CBEbrown	Mayo_simple	504	1321	240	2.81304e-156	17.3753
TCXyellow	Mayo_simple	2012	1321	648	0	16.818
IFGblue	Mayo_simple	2883	1321	643	4.46793e-243	9.4339
STGyellow	Mayo_simple	1799	1321	585	1.77761257842185e-312	14.9465
PHGgreen	Mayo_simple	1151	1321	485	0	19.3468
FPblue	Mayo_simple	1991	1321	439	8.48308e-145	6.55629
DLPFCbrown	Mayo_comprehensive	882	1526	418	3.26043e-250	16.3247
CBEbrown	Mayo_comprehensive	504	1526	268	7.20903e-171	17.7311
TCXyellow	Mayo_comprehensive	2012	1526	702	0	13.8365
IFGblue	Mayo_comprehensive	2883	1526	633	1.08121e-177	6.04591
STGyellow	Mayo_comprehensive	1799	1526	617	1.61616e-291	11.8031
PHGgreen	Mayo_comprehensive	1151	1526	500	1.04526e-283	15.2291
FPblue	Mayo_comprehensive	1991	1526	455	1.96032e-123	5.22243
DLPFCblue	Nominated_targets	1751	95	23	8.81461e-05	3.26207
DLPFCyellow	Nominated_targets	3016	95	34	1.14933e-05	3.11665
CBEturquoise	Nominated_targets	1977	95	29	4.85603e-07	3.98024
CBEyellow	Nominated_targets	1738	95	27	5.11928e-07	4.13888
TCXturquoise	Nominated_targets	1131	95	12	0.0447827	2.32162
TCXblue	Nominated_targets	1712	95	17	0.0202912	2.24602
TCXgreen	Nominated_targets	2762	95	31	4.41144e-05	2.9832
IFGturquoise	Nominated_targets	1456	95	18	0.00164159	2.89277
IFGbrown	Nominated_targets	4668	95	36	0.0114715	1.94968
STGblue	Nominated_targets	1171	95	19	3.62051e-05	3.94122
STGbrown	Nominated_targets	3411	95	35	5.91412e-05	2.8089
PHGturquoise	Nominated_targets	1195	95	16	0.0015967	3.09637
PHGbrown	Nominated_targets	2121	95	31	1.47455e-07	4.07446
FPturquoise	Nominated_targets	1001	95	17	6.6339e-05	4.04943
FPyellow	Nominated_targets	4420	95	39	0.000426306	2.42723
DLPFCturquoise	Columbia_Broad_Rush_m109	2489	362	76	7.41522e-05	1.84267
DLPFCbrown	Columbia_Broad_Rush_m109	882	362	52	2.58704e-12	3.70657
CBEturquoise	Columbia_Broad_Rush_m109	1977	362	57	0.0039823	1.66706
TCXblue	Columbia_Broad_Rush_m109	1712	362	71	1.33666e-09	2.61453
TCXyellow	Columbia_Broad_Rush_m109	2012	362	85	3.84172e-12	2.77063
IFGyellow	Columbia_Broad_Rush_m109	743	362	51	1.29285e-14	4.38206
STGyellow	Columbia_Broad_Rush_m109	1799	362	84	2.21938e-14	3.10724
PHGyellow	Columbia_Broad_Rush_m109	910	362	53	2.44949e-12	3.66637
FPblue	Columbia_Broad_Rush_m109	1991	362	87	2.87695e-13	2.89921
TCXgreen	Emory	2762	406	82	0.00678707	1.50427
IFGbrown	Emory	4668	406	127	0.00712739	1.41613
STGbrown	Emory	3411	406	102	0.00116081	1.55685
PHGbrown	Emory	2121	406	71	0.000618847	1.71321
FPbrown	Emory	1287	406	49	0.000477313	1.92339
FPyellow	Emory	4420	406	117	0.0261536	1.34748

### Sheet: Table S5
Module or Gene Set Name	DEG Gene Set	Module or Gene Set Size	DEG Gene Set Size	Size of Intersection	Adjusted P-value	FET Odds Ratio
Columbia_Broad_Rush_m109	ad.control.random.UP	362	1574	161	1.99613e-72	9.81068
STGblue	ad.control.random.UP	1171	1577	411	2.2801e-145	6.89106
FPturquoise	ad.control.random.UP	1001	1577	328	9.50543e-104	5.82784
PHGyellow	ad.control.random.UP	910	1577	278	6.04831e-79	5.06985
DLPFCblue	ad.control.random.UP	1751	1577	479	3.57456e-123	4.92175
PHGturquoise	ad.control.random.UP	1195	1577	338	2.56587e-87	4.69577
IFGturquoise	ad.control.random.UP	1456	1577	377	5.69078e-86	4.2314
CBEturquoise	ad.control.random.UP	1977	1577	481	1.44565e-102	4.14385
IFGyellow	ad.control.random.UP	743	1577	203	4.91952e-48	4.11994
TCXturquoise	ad.control.random.UP	1131	1577	278	2.31702e-56	3.70094
Nominated_targets	ad.control.random.UP	95	1574	22	0.000255275	2.88406
TCXblue	ad.control.random.UP	1713	1577	323	5.34479e-39	2.63375
FPblue	ad.control.random.UP	1991	1577	365	8.55775e-42	2.58915
DLPFCbrown	ad.control.random.UP	882	1577	160	5.85836e-17	2.32562
TCXyellow	ad.control.random.UP	2013	1577	321	1.34223e-24	2.1008
STGyellow	ad.control.random.UP	1799	1577	247	6.67244e-11	1.6803
DLPFCturquoise	ad.control.random.UP	2489	1577	315	1.2086e-09	1.54093
IFGblue	ad.control.random.UP	2885	1577	321	0.000212918	1.29862
PHGgreen	ad.control.random.UP	1151	1577	130	0.0207146	1.28185
CBEblue	ad.control.random.UP	4509	1577	474	0.000715199	1.23106

### Sheet: Table S6
Module or Gene Set Name	DEG Gene Set	Module or Gene Set Size	DEG Gene Set Size	Size of Intersection	Adjusted P-value	FET Odds Ratio
TCXbrown	ad.control.random.DOWN	1851	1773	583	4.45186e-162	5.53153
DLPFCturquoise	ad.control.random.DOWN	2489	1773	658	5.18618e-142	4.43525
IFGbrown	ad.control.random.DOWN	4673	1773	839	7.15446e-83	2.75641
FPbrown	ad.control.random.DOWN	1289	1773	274	2.2214e-33	2.61323
CBEblue	ad.control.random.DOWN	4509	1773	794	4.20496e-72	2.5919
STGturquoise	ad.control.random.DOWN	2404	1773	475	1.6465e-51	2.58345
PHGblue	ad.control.random.DOWN	3733	1773	674	5.38882e-62	2.50789
Emory	ad.control.random.DOWN	406	1772	53	4.03583e-07	2.4679
TCXgreen	ad.control.random.DOWN	2766	1773	511	1.02292e-46	2.38678
kegg	ad.control.random.DOWN	168	1772	21	0.0047625	2.22465
STGbrown	ad.control.random.DOWN	3414	1773	578	2.66757e-41	2.16845
DLPFCyellow	ad.control.random.DOWN	3019	1773	513	4.71154e-36	2.11809
PHGbrown	ad.control.random.DOWN	2123	1773	348	2.99476e-20	1.89191
genecards	ad.control.random.DOWN	2975	1772	213	0.005398	1.36378
IFGblue	ad.control.random.DOWN	2885	1773	368	5.06115e-06	1.35269
FPyellow	ad.control.random.DOWN	4426	1773	550	1.37559e-07	1.35133

### Sheet: Table S7
Module or Gene Set Name	DEG Gene Set	Module or Gene Set Size	DEG Gene Set Size	Size of Intersection	Adjusted P-value	FET Odds Ratio
Columbia_Broad_Rush_m109	ad.control.MALE.random.UP	362	566	52	1.05401e-22	7.43011
Nominated_targets	ad.control.MALE.random.UP	95	566	10	0.00128043	4.10091
DLPFCturquoise	ad.control.MALE.random.UP	2489	567	182	1.83998e-26	2.92447
PHGturquoise	ad.control.MALE.random.UP	1195	567	95	3.3826e-15	2.83006
FPturquoise	ad.control.MALE.random.UP	1001	567	77	1.35347e-11	2.65966
STGblue	ad.control.MALE.random.UP	1171	567	85	1.93265e-11	2.51339
FPblue	ad.control.MALE.random.UP	1991	567	134	1.24239e-15	2.4518
STGturquoise	ad.control.MALE.random.UP	2404	567	155	1.24772e-16	2.3959
IFGyellow	ad.control.MALE.random.UP	743	567	53	4.64053e-07	2.37163
IFGturquoise	ad.control.MALE.random.UP	1456	567	85	6.22389e-07	1.95412
CBEblue	ad.control.MALE.random.UP	4509	567	229	3.85535e-13	1.94677
TCXturquoise	ad.control.MALE.random.UP	1131	567	66	1.73263e-05	1.91684
PHGyellow	ad.control.MALE.random.UP	910	567	53	0.000158483	1.88939
DLPFCblue	ad.control.MALE.random.UP	1751	567	93	9.78054e-06	1.76378
CBEturquoise	ad.control.MALE.random.UP	1977	567	103	6.18183e-06	1.74001
TCXblue	ad.control.MALE.random.UP	1713	567	89	3.89761e-05	1.71267
PHGblue	ad.control.MALE.random.UP	3733	567	174	1.25708e-06	1.61834
IFGblue	ad.control.MALE.random.UP	2885	567	133	8.89226e-05	1.53805
TCXbrown	ad.control.MALE.random.UP	1851	567	84	0.00507086	1.45601

### Sheet: Table S8
Module or Gene Set Name	DEG Gene Set	Module or Gene Set Size	DEG Gene Set Size	Size of Intersection	Adjusted P-value	FET Odds Ratio
Columbia_Broad_Rush_m109	ad.control.FEMALE.random.UP	362	2033	194	2.22221e-78	9.22811
PHGyellow	ad.control.FEMALE.random.UP	910	2036	420	7.34555e-158	7.83435
STGblue	ad.control.FEMALE.random.UP	1171	2036	507	1.43676e-178	7.29161
DLPFCblue	ad.control.FEMALE.random.UP	1751	2036	650	2.34887e-191	6.04235
IFGyellow	ad.control.FEMALE.random.UP	743	2036	292	5.20543e-86	5.49072
FPturquoise	ad.control.FEMALE.random.UP	1001	2036	379	1.76324e-107	5.37919
CBEturquoise	ad.control.FEMALE.random.UP	1977	2036	664	2.17007e-168	5.15055
DLPFCbrown	ad.control.FEMALE.random.UP	882	2036	309	1.04017e-76	4.58053
IFGturquoise	ad.control.FEMALE.random.UP	1456	2036	463	2.08301e-101	4.22823
PHGturquoise	ad.control.FEMALE.random.UP	1195	2036	370	1.34767e-75	3.88254
FPblue	ad.control.FEMALE.random.UP	1991	2036	545	2.25933e-92	3.49295
TCXyellow	ad.control.FEMALE.random.UP	2013	2036	542	9.63214e-89	3.40133
TCXturquoise	ad.control.FEMALE.random.UP	1131	2036	318	1.67958e-53	3.28437
CBEbrown	ad.control.FEMALE.random.UP	504	2036	141	5.71155e-23	3.04649
TCXblue	ad.control.FEMALE.random.UP	1713	2036	437	9.65451e-62	2.99279
STGyellow	ad.control.FEMALE.random.UP	1799	2036	451	1.66663e-61	2.93449
Nominated_targets	ad.control.FEMALE.random.UP	95	2033	27	0.000327355	2.5819
PHGgreen	ad.control.FEMALE.random.UP	1151	2036	268	3.30669e-29	2.46329
Mayo_comprehensive	ad.control.FEMALE.random.UP	1526	2033	262	7.86401e-06	1.46451
IFGblue	ad.control.FEMALE.random.UP	2885	2036	437	6.75849e-09	1.42705
MSSM	ad.control.FEMALE.random.UP	1452	2033	227	0.0151451	1.24776

### Sheet: Table S9
Module or Gene Set Name	DEG Gene Set	Module or Gene Set Size	DEG Gene Set Size	Size of Intersection	Adjusted P-value	FET Odds Ratio
TCXgreen	ad.control.FEMALE.random.DOWN	2766	2211	1009	3.69866e-283	6.41472
IFGbrown	ad.control.FEMALE.random.DOWN	4673	2211	1386	1.10507367554055e-315	6.13315
DLPFCyellow	ad.control.FEMALE.random.DOWN	3019	2211	1020	8.50253e-254	5.64802
PHGbrown	ad.control.FEMALE.random.DOWN	2123	2211	766	8.33313e-197	5.38243
Nominated_targets	ad.control.FEMALE.random.DOWN	95	2211	29	3.85451e-10	5.32297
STGbrown	ad.control.FEMALE.random.DOWN	3414	2211	1075	3.46612e-241	5.19913
CBEyellow	ad.control.FEMALE.random.DOWN	1739	2211	540	4.91447e-100	3.74697
pantherAmyloid	ad.control.FEMALE.random.DOWN	56	2211	12	0.00385947	3.2022
FPyellow	ad.control.FEMALE.random.DOWN	4426	2211	1049	3.21096e-125	3.14851
dbgap	ad.control.FEMALE.random.DOWN	80	2211	16	0.0014922	2.94945
Emory	ad.control.FEMALE.random.DOWN	406	2211	72	1.01531e-10	2.73906
TCXbrown	ad.control.FEMALE.random.DOWN	1851	2211	432	1.39884e-39	2.33806
DLPFCturquoise	ad.control.FEMALE.random.DOWN	2489	2211	506	5.57071e-30	1.96039
genecards	ad.control.FEMALE.random.DOWN	2975	2211	313	4.11505e-12	1.95136
FPbrown	ad.control.FEMALE.random.DOWN	1289	2211	259	5.43913e-14	1.8082
kegg	ad.control.FEMALE.random.DOWN	168	2211	22	0.0383243	1.77442
CBEblue	ad.control.FEMALE.random.DOWN	4509	2211	730	2.24585e-14	1.47412
STGturquoise	ad.control.FEMALE.random.DOWN	2404	2211	377	1.79475e-05	1.32221
PHGblue	ad.control.FEMALE.random.DOWN	3733	2211	546	0.000363529	1.22231

### Sheet: Table S10
Module or Gene Set Name	DEG Gene Set	Module or Gene Set Size	DEG Gene Set Size	Size of Intersection	Adjusted P-value	FET Odds Ratio
TCXbrown	ad.control.MALE.random.DOWN	1851	845	418	6.7636e-188	10.2497
DLPFCturquoise	ad.control.MALE.random.DOWN	2489	845	478	4.52008e-190	9.36237
STGturquoise	ad.control.MALE.random.DOWN	2404	845	356	6.10537e-94	5.10126
PHGblue	ad.control.MALE.random.DOWN	3733	845	462	8.28053e-102	4.85419
CBEblue	ad.control.MALE.random.DOWN	4509	845	500	8.97575e-95	4.49551
IFGblue	ad.control.MALE.random.DOWN	2885	845	371	3.99761e-80	4.32286
FPblue	ad.control.MALE.random.DOWN	1991	845	237	2.02112e-40	3.24617
Mayo_simple	ad.control.MALE.random.DOWN	1321	844	91	4.58863e-11	2.67501
FPbrown	ad.control.MALE.random.DOWN	1289	845	137	1.05689e-17	2.55182
Mayo_comprehensive	ad.control.MALE.random.DOWN	1526	844	93	2.39659e-08	2.28243
Emory	ad.control.MALE.random.DOWN	406	844	26	0.0073682	1.95817
CBEbrown	ad.control.MALE.random.DOWN	504	845	36	0.0455791	1.50838
PHGgreen	ad.control.MALE.random.DOWN	1151	845	79	0.00480959	1.4683
